# ColocZStats: A Z-Stack Signal Colocalization Extension Tool for 3D Slicer

**DOI:** 10.1101/2024.06.23.599080

**Authors:** Xiang Chen, Teena Thakur, Anand D. Jeyasekharan, Touati Benoukraf, Oscar Meruvia-Pastor

## Abstract

Confocal microscopy has evolved as a widely adopted imaging technique in molecular biology and is frequently utilized to achieve accurate subcellular localization of proteins. Applying colocalization analysis on image z-stacks obtained from confocal fluorescence microscopes is a dependable method to reveal the association between different molecules. In addition, despite the established advantages and growing adoption of 3D visualization software in various microscopy research domains, there has been a scarcity of systems supporting colocalization analysis within a user-specified region of interest (ROI). In this context, several broadly employed biological image visualization platforms were meticulously explored in this study to comprehend the current landscape. It has been observed that while these applications can generate three-dimensional (3D) reconstructions for the z-stacks and in some cases transfer them into an immersive Virtual Reality (VR) scene, there is still a lack of support for performing quantitative colocalization analysis on such images based on a user-defined ROI and thresholding levels. To address these issues, an extension called ColocZStats has been developed for 3D Slicer, a widely used free and open-source software package for image analysis and scientific visualization. With a custom-designed user-friendly interface, ColocZStats allows investigators to conduct intensity thresholding and ROI selection on imported 3D image stacks. It can deliver several essential colocalization metrics for structures of interest and produce reports in the form of diagrams and spreadsheets.
