## Supplementary material for "ColocZStats: A Z-Stack Signal Colocalization Extension Tool for 3D Slicer": Sample Spreadsheet

### Sheet: Threshold Ranges
Channels	Threshold Ranges
Sample Image Stack_Channel 1	1500.0~9006.0
Sample Image Stack_Channel 2	2000.0~25470.0
Sample Image Stack_Channel 3	2200.0~5758.0

### Sheet: ROI Information
Coordinate System:	LPS
Center:	[-879.5, -879.5, 50.0]
Orientation:	[-1.0, -0.0, -0.0, -0.0, -1.0, -0.0, 0.0, 0.0, 1.0]
Size:	[1760.0, 1760.0, 105.0]
ROI JSON File Location:	C:/Users/smed-xiangc/AppData/Local/slicer.org/Slicer 5.6.2/Sample Image Stack ROI Information.mrk.json

### Sheet: PCCs
Channel Pairs	Pearson Correlation Coefficients (PCCs)
Sample Image Stack_Channel 1 and Sample Image Stack_Channel 2	0.0826
Sample Image Stack_Channel 1 and Sample Image Stack_Channel 3	0.0185
Sample Image Stack_Channel 2 and Sample Image Stack_Channel 3	0.0325

### Sheet: Intersection Coefficients
Global Intersection Coefficient (I)	i1	i2	i3
0.0017	0.0442	0.0915	0.0018

### Sheet: Annotation
Annotation
Researcher: John Doe Date of Analysis: April 12, 2024 Custom Notes: Interesting structures were observed in this stack. A further investigation is necessary.

### Sheet: Timestamp
Timestamp
Fri Apr 12 21:55:02 2024
